# Single-cell transcriptomic landscape deciphers novel olfactory neuroblastoma subtypes and intratumoral heterogeneity

**DOI:** 10.1101/2023.01.24.522680

**Authors:** Jingyi Yang, Xiaole Song, Huankang Zhang, Quan Liu, Ruoyan Wei, Luo Guo, Cuncun Yuan, Kai Xue, Yuting Lai, Li Wang, Li Hu, Huan Wang, Chen Zhang, Qianqian Zhang, Ye Gu, Weidong Zhao, Huapeng Yu, Jingjing Wang, Zhuofu Liu, Han Li, Shixing Zheng, Juan Liu, Lu Yang, Wanpeng Li, Rui Xu, Jiani Chen, Yumin Zhou, Xiankui Cheng, Yiqun Yu, Dehui Wang, Xicai Sun, Hongmeng Yu

## Abstract

Olfactory neuroblastoma (ONB) is an uncommon malignant tumor known to originate from the olfactory epithelial. The complex tumor ecosystem of this pathology remained unclear. Here, we explored the cellular components with ONB tumors based on scRNA profiles of 96,325 single-cells derived from 10 tumors and 1 olfactory mucosa sample. We discovered 11 major cell types, including 6 immune cell, 3 stromal cell subtypes and epithelial cluster in the tumor microenvironment (TME), and identified 5 common expression programs from malignant epithelial cells. We analyzed subclusters of TME and the interactions among different cell types in the TME. An innovative three-classification of ONB was established via scRNA analysis. Markers for categorizing tumor samples into new subtypes were elucidated. Different responses towards certain chemotherapy regimens could be inferred according to the molecular features of three tumor types. Relative abundance of immunosuppressive TAMs indicated the benefits of immunotherapies targeting myeloid cells.
