## Supplementary material for "Single-cell transcriptomic landscape deciphers novel olfactory neuroblastoma subtypes and intratumoral heterogeneity": Table S1

### Sheet: pt_information
Table S1. Patient information of 10 ONB samples.
No.	Sample ID	Age (yrs)	Gender (M/F)	Hyams stage	Kadish stage	Dulguerov T stage	Orbital invasion degree	scRNA available	RNA seq available	IHC staining available	Ki67 (%)	CHG IHC (H-scores)	CCN2 IHC (H-scores)	Subtype classification using scRNA (n=10)	Subtype classification using RNA seq (n=23)	Subtype classificaton using IHC (n=30)	Survival status	Time to death/censoring (months)	Recurrence status	Time to recurrence/censoring (months)	Metastasis status	Time to metastasis/censoring (months)	Disease-free status	Time to desease relapse/censoring (months)
1	ONB-199	30	M	II	C	T4	II	Yes	Yes	Yes	2	160	80	Neural	Neural	Neural	0	17	0	17	0	17	0	17
2	ONB-288	24	F	II	B	T2	I	Yes	Yes	No	-	-	-	Neural	Neural	-	-	-	-	-	-	-	-	-
3	ONB-311	29	M	IV	C	T4	I	Yes	No	Yes	70	0	300	Basal	-	Basal	1	8	0	8	1	1	1	1
4	ONB-548	42	M	II	C	T3	II	Yes	Yes	Yes	60	0	0	Basal	Basal	Basal	0	1	0	1	0	1	0	1
5	ONB-599	67	M	III	C	T3	I	Yes	No	No	-	-	-	Basal	-	-	-	-	-	-	-	-	-	-
6	ONB-733	44	M	I	C	T2	0	Yes	No	No	20	50	300	Mesenchymal	-	Mesenchymal	-	-	-	-	-	-	-	-
7	ONB-764	68	M	I	C	T4	I	Yes	Yes	Yes	4	255	210	Neural	Neural	Neural	0	19	0	19	0	19	0	19
8	ONB-860	19	F	II	B	T1	I	Yes	No	No	-	-	-	Neural	-	-	-	-	-	-	-	-	-	-
9	ONB-946	76	F	III	C	T3	I	Yes	Yes	Yes	70	5	180	Basal	Basal	Basal	0	14	0	14	0	14	0	14
10	ONB-983	23	M	III	C	T3	II	Yes	Yes	Yes	1	120	80	Basal	Basal	Neural	0	12	0	12	0	12	0	12
11	ONB-655	46	F	II	D	T4	III	No	Yes	Yes	5	240	150	-	Mesenchymal	Neural	0	35	0	35	0	35	0	35
12	ONB-063	45	M	II	C	T4	I	No	Yes	Yes	5	285	285	-	Mesenchymal	Neural	0	11	0	11	0	11	0	11
13	ONB-330	54	M	II	B	T2	0	No	Yes	Yes	10	150	120	-	Mesenchymal	Neural	0	13	0	13	0	13	0	13
14	ONB-022	63	M	II	C	T3	II	No	Yes	No	-	-	-	-	Mesenchymal	-	-	-	-	-	-	-	-	-
15	ONB-402	47	F	III	D	T4	I	No	Yes	Yes	1	270	0	-	Mesenchymal	Neural	0	35	0	35	0	35	0	35
16	ONB-261C	49	M	II	C	T4	I	No	Yes	Yes	1	90	285	-	Neural	Neural	0	21	0	21	0	21	0	21
17	ONB-659	59	M	I	B	T2	0	No	Yes	Yes	1	300	270	-	Neural	Neural	1	25	1	25	0	25	1	25
18	ONB-412	68	M	II	C	T4	I	No	Yes	Yes	4	210	50	-	Neural	Neural	0	20	0	20	0	20	0	20
19	ONB-643	70	F	III	C	T4	0	No	Yes	Yes	10	160	30	-	Neural	Neural	1	4	0	4	0	4	1	4
20	ONB-698	45	M	II	B	T1	0	No	Yes	Yes	0	0	300	-	Neural	Mesenchymal	0	19	0	19	0	19	0	19
21	ONB-142	42	M	II	C	T4	II	No	Yes	Yes	3	255	285	-	Neural	Neural	0	4	0	4	0	4	0	4
22	ONB-365	40	M	II	C	T4	I	No	Yes	Yes	5	140	240	-	Neural	Neural	0	14	1	14	1	14	1	14
23	ONB-993	29	F	I	C	T4	I	No	Yes	Yes	5	0	210	-	Basal	Mesenchymal	0	39	0	39	0	39	0	39
24	ONB-559	55	M	III	C	T3	II	No	Yes	No	-	-	-	-	Basal	-	-	-	-	-	-	-	-	-
25	ONB-520	24	M	I	C	T3	III	No	Yes	Yes	15	60	270	-	Basal	Mesenchymal	0	43	0	43	0	43	0	43
26	ONB-126	32	M	III	B	T2	0	No	Yes	Yes	35	50	120	-	Basal	Basal	0	11	0	11	1	3	1	3
27	ONB-249	54	M	III	B	T2	I	No	Yes	Yes	45	50	160	-	Basal	Basal	0	11	0	11	0	11	0	11
28	ONB-020	64	M	IV	C	T4	0	No	No	Yes	70	0	0	-	-	Basal	0	3	0	3	0	3	0	3
29	ONB-032	68	M	IV	C	T4	III	No	No	Yes	45	25	190	-	-	Basal	0	5	1	1	0	5	1	1
30	ONB-889	59	M	III	C	T4	II	No	No	Yes	70	0	60	-	-	Basal	0	5	0	5	0	5	0	5
31	ONB-834	47	F	III	D	T4	I	No	No	Yes	25	210	285	-	-	Basal	0	7	0	7	0	7	0	7
32	ONB-866	38	M	II	C	T4	0	No	No	Yes	2	240	190	-	-	Neural	0	6	0	6	0	6	0	6
33	ONB-349	48	M	II	C	T4	0	No	No	Yes	10	200	300	-	-	Neural	0	7	0	7	0	7	0	7
34	ONB-416	53	M	II	C	T4	III	No	No	Yes	70	0	255	-	-	Basal	1	1	1	1	0	1	1	1
35	ONB-532	37	M	II	C	T4	I	No	No	Yes	3	50	270	-	-	Mesenchymal	0	33	0	33	0	33	0	33
