## Supplementary material for "Single-cell transcriptomic landscape deciphers novel olfactory neuroblastoma subtypes and intratumoral heterogeneity": Table S2

### Sheet: Sheet1
Table S2. Cell statistics after quality control.
Sample ID	nCount_RNA	nFeature_RNA	percent.mt	Cell numbers
OM-2	3695	1390	3.91756	10873
ONB-199	3967	1680	5.53403	6979
ONB-288	3988.5	1603	2.77821	8072
ONB-311	3738.5	1458	1.75224	11704
ONB-548	5247	1838.5	3.63106	8040
ONB-599	3981.5	1622	2.17606	4544
ONB-733	3134.5	1198	3.02177	8240
ONB-764	4086.5	1519	3.5623	6754
ONB-860	3336	1449	2.51701	10219
ONB-946	3741	1708	2.34858	10177
ONB-983	3074	1438	1.97809	10723
