## Supplementary material for "Single-cell transcriptomic landscape deciphers novel olfactory neuroblastoma subtypes and intratumoral heterogeneity": Table S4

### Sheet: Sheet1
Table S4. Gene list for cell-cycling and Neural, Basal ONB signatures defined by bulk RNA analysis.
Basal (bulk)	Neural (bulk)	Cell cycling
IFT57	UNCX	HMGB2
MTHFD1L	NEUROD1	CDK1
ALX1	NKX2-2	NUSAP1
FZD6	SOX9	UBE2C
CELSR1	FABP7	BIRC5
GRHL2	S100B	TPX2
KIF20B	SOX10	TOP2A
LMO4	KCNQ2	NDC80
TEAD2	PCDHAC2	CKS2
BMP4	PCDHAC1	NUF2
PRICKLE1	FZD9	CKS1B
ARHGEF2	MYT1	MKI67
BIRC5	GNG8	TMPO
PBK	HES6	CENPF
HMGA2	OLFM1	TACC3
CDK2	CACNA1B	PIMREG
AURKB	STX1A	SMC4
CDK1	SYN1	CCNB2
CDC6	SNAP25	CKAP2L
CCNA2	VAMP2	CKAP2
HELLS	NRXN2	AURKB
RBBP8	RAB3A	BUB1
LZTS2	PTPRN2	KIF11
KNTC1	STXBP1	ANP32E
LRRCC1	LIN7B	TUBB4B
ANLN		GTSE1
CEP55		KIF20B
		HJURP
		CDCA3
		JPT1
		CDC20
		TTK
		CDC25C
		KIF2C
		RANGAP1
		NCAPD2
		DLGAP5
		CDCA2
		CDCA8
		ECT2
		KIF23
		HMMR
		AURKA
		PSRC1
		ANLN
		LBR
		CKAP5
		CENPE
		CTCF
		NEK2
		G2E3
		GAS2L3
		CBX5
		CENPA
		MCM5
		PCNA
		TYMS
		FEN1
		MCM7
		MCM4
		RRM1
		UNG
		GINS2
		MCM6
		CDCA7
		DTL
		PRIM1
		UHRF1
		CENPU
		HELLS
		RFC2
		POLR1B
		NASP
		RAD51AP1
		GMNN
		WDR76
		SLBP
		CCNE2
		UBR7
		POLD3
		MSH2
		ATAD2
		RAD51
		RRM2
		CDC45
		CDC6
		EXO1
		TIPIN
		DSCC1
		BLM
		CASP8AP2
		USP1
		CLSPN
		POLA1
		CHAF1B
		MRPL36
		E2F8
