## Supplementary material for "Single-cell transcriptomic landscape deciphers novel olfactory neuroblastoma subtypes and intratumoral heterogeneity": Table S6

### Sheet: NMF_Module_gene_list
Table S6. Detailed gene list of meta-gene Modules detected by NMF.
NMF Module-1	NMF Module-2	NMF Module-3	NMF Module-4	NMF Module-5
Neural	Basal	Mes-1	Ciliation	Mes-2
KCNQ1OT1	DHRS2	PLP1	CAPSL	STEAP4
CCDC144A	NUSAP1	A2M	MORN5	PI3
POLR2J3	CENPK	FRZB	FAM92B	SERPINB11
SOBP	UBE2C	TIMP3	FAM216B	CYP2F1
ZMAT1	HIST1H3B	CD9	OMG	TFF1
AC245060.5	TYMS	DKK3	DNAH10	CD177
GOLGA8A	TOP2A	HEY1	DRC1	ATP10B
AC108134.2	ZWINT	SERPINE2	ENKUR	CSF3
CACNB2	PIMREG	S100A16	ARMC4	CEACAM5
AC004982.2	BIRC5	MGST1	ZBBX	SLC26A4
KLF9	CDCA8	DSP	TSPAN19	IDO1
PWRN1	PBK	CST2	FABP6	MT1H
TRIM73	CCNB2	HSPB2	SPAG6	BPIFA2
CFAP70	MKI67	EDIL3	CCDC173	PADI1
LINC00342	FAM111B	FBLN5	CFAP45	KCNQ3
LINC00923	ESCO2	TMEM123	TMEM190	SPRR3
POU2F2	CHEK1	SERPINA5	ADGB	FAM83A
Z83843.1	SKA3	TGFBR2	MAP3K19	CEACAM7
LINC00685	RRM2	APOC2	TUBA4B	LINC01559
ZNF605	GTSE1	CDC42EP1	C1orf87	SIRLNT
TRIM66	ASF1B	SP100	LINC01571	SPRR1B
DLEU2L	DLGAP5	CD34	SRGAP3-AS2	SCEL
PCDHGA10	POC1A	PXDN	EPPIN	LGI1
AC011379.2	CDT1	AHR	PIH1D3	TFF2
LINC02076	NEK2	FILIP1L	C22orf15	PKP4-AS1
AC092068.2	CLSPN	PTPRZ1	DAW1	SPRR2A
PCDHGA5	CCNE2	MXRA8	LRRC46	AC004921.2
GRHL1	KIFC1	NOTCH3	C1orf189	SERPINB2
CNTN2	SHCBP1	TNS1	UBXN10	PCDHGB4
PCDHGA8	RAD51	NID1	CFAP57	AC019069.1
AL137139.2	NCAPH	FOXD3	C7orf57	GPX6
LRG1	SYCE2	COL5A1	DNAI1	IL17C
SDR42E2	GSG1L	SLC15A3	CFAP52	C4BPA
MUC4	DTL	BACE2	TTC29	ENTPD8
NPAP1	KNL1	PBX1	LINC02832	GRIA2
AC012485.1	CKAP2L	EMP1	CDHR4	KLK12
COL18A1-AS1	YBX2	CRYBG1	AC105052.5	LINC00504
RGS4	KIF20A	CFI	C11orf16	KL
AC007906.2	NPNT	ELN	AL121956.6	RABGAP1L-IT1
TAC1	CENPA	THSD7A	WDR38	PCDHGB2
MAP3K21	CDC25C	KCNE4	C6orf118	SP5
MSGN1	CEP55	SLITRK2	CFAP100	PRR26
AL035661.2	MCM10	NTRK2	LINC02345	AL080317.1
EGR3	TTK	MYOF	ZNF474	AC022167.2
FGF18	BRIP1	MDFI	AC108134.4	B3GNT6
AC068389.1	CLEC3A	SPRY1	KIAA2012	NANOS3
H19	AC100791.3	PAWR	DNAI2	SLAMF7
LINC02721	PLEKHS1	ARHGEF6	APOBEC4	LINC02021
HELLPAR	MEX3B	GJA4	DCDC2B	MUC5B
AC007878.1	CD28	COX7A1	CFAP58	TMEM169
HBB	MELK	TTYH1	TSPAN1	AC092078.2
CTSW	HJURP	LPL	TFF3	MAGEA6
HBA2	NEIL3	ALX3	AGR3	RHOV
F13A1	FOXM1	APOD	SNTN	ZNF750
EVI2B	EMX1	PMP22	C11orf88	STMN2
MOCOS	E2F8	LMO4	FAM183A	NECTIN4
CD86	LINC02313	COL4A2	CCDC78	AL445985.2
AC145146.1	IQGAP3	ATP1A2	AC007906.2	ACHE
RBPMS2	GRXCR2	FGFBP2	WDR86-AS1	AL590226.2
AC020558.1	MEIKIN	IFITM1	CYP4B1	DEGS2
MUC3A	BEAN1	CHL1	FAM166B	LINC01282
AC007319.1	POU4F2	RASL12	CFAP157	DLK1
AC087672.2	WDR72	CAVIN3	TCTEX1D4	LY6D
AL356433.1	HASPIN	PPFIBP1	C11orf97	PPL
COX4I2	AC074286.1	C1R	CFAP73	FABP3
AC010884.1	AC095050.1	PCDH10	PSCA	GPX2
GPR62	HMX3	SLC38A11	AC013264.1	AC005144.1
AP000692.2	LINC01413	WLS	ABCA13	TMEM255A
TMEM215	KRTAP17-1	SCN9A	CFAP126	PINCR
TACR2	AC008571.2	AFAP1L2	ANKUB1	MAGEB2
ANGPT4	NCCRP1	ADGRA2	STOML3	HOXA7
CLPSL2	CSPG4	DIPK1C	AKAP14	LINC02223
AJ011932.1	C21orf62	RHOBTB1	MUC15	PDZRN4
HBA1	MEIOB	FOXC1	TACSTD2	SEMG2
HLA-DQA1	SIAH2-AS1	CDH19	TEX26	ACVR1C
AC006064.2	LHX1	GUCY1B1	LDLRAD1	P2RX5
C1QB	MYL2	STEAP1	DNAH12	AP003327.2
AL391650.1	SPDYE9P	GFRA3	CXCL17	ELMOD1
CXCL6	AC022395.1	EDNRB	GSTA1	LHX1
LINC01915	AC032011.1	MTUS1	CATSPERD	LINC02522
LDOC1	NPFF	NPY	DYDC2	CRHBP
AREG	CCNA2	PDGFRB	CCL15	SEMG1
NKX6-2	LINC01548	ADGRG1	TMC5	LINC00624
PSG4	AL133166.1	COL15A1	SPAG17	GPRIN3
GRP	DEPDC1	ST3GAL6	MUC16	AC093536.2
CCNB3	CDCA2	MACORIS	ARMC3	FGF23
SSUH2	ZNF367	EPAS1	DTHD1	HAND1
NPFF	ERCC6L	DHRS3	DNAH9	AL158064.1
CLDN9	KCNK15-AS1	ANXA2	PIGR	NEFL
RHBDD2	ASPM	CXCL17	TEKT1	NEFM
KCNK9	PCLAF	PTHLH	SPEF1	LINC01419
RTN1	TK1	PRSS23	MUC4	MAGEB6
MIR7-3HG	MND1	SULT2B1	ANKRD66	POU4F3
GPNMB	CDC20	ERMN	C1orf194	PHOX2B
NOS3	NUF2	IER3	ROPN1L	SNCA-AS1
AC061992.2	TROAP	KRT7	AL357093.2	IGSF5
SCG5	NCAPG	KRT19	EFCAB1	LINC02717
PLEKHB1	SPC25	RARRES1	DNAH5	CD3D
AC091938.1	BUB1	ATP13A5	CFAP43	PAGE1
PRDX1	AURKB	PI3	EFCAB10	SERPINA3
C6orf141	KIF2C	MMP7	FAM81B	SCGB1A1
MYOZ3	CDCA3	TACSTD2	CCDC39	SERPINB4
MS4A8	UHRF1	AGR2	DNAAF1	MMP7
ALKAL2	PKMYT1	MANSC4	RIIAD1	TCIM
LINC02158	KIF4A	PLEKHS1	DNAH6	KRT5
EN1	SPC24	NDRG1	TCTEX1D1	AZGP1
TACR3	CDC45	DEFB1	PPP1R42	TNC
AC104126.1	EXO1	AKR1C1	BPIFB1	KLK11
C9orf153	SKA1	SERPINB3	C9orf24	CXCL6
PLD5	E2F7	BPIFA1	CP	SFRP1
AL590434.1	TICRR	CLEC2B	KRT7	FGFBP1
AL669970.1	CDKN3	CAPN13	ODF3B	DMBT1
TLX3	AVP	GABRP	LCN2	TCN1
AC024560.3	TPX2	SFRP1	SCGB2A1	TFCP2L1
XIRP1	ARHGAP11A	CLDN10	CCDC170	HSD17B2
MIR4422HG	EMX2	CP	MS4A8	KRT6B
PRR29-AS1	BUB1B	IFI16	ECRG4	EDN2
LRRC8E	DCX	FAM3D-AS1	S100P	ACKR3
AL137001.2	HMMR	FMO2	STEAP4	SLC5A8
AC019069.1	LINC01647	BPIFB1	ERICH3	RNF39
ADGRA1-AS1	KIF14	C3	CABCOCO1	PRSS8
AL355538.1	DEPDC1B	SAA1	IRX3	SCNN1B
STMN4	LINC02757	CLIC3	PLEKHS1	LINC02185
PNMA6A	ANLN	ESM1	SERPINB11	IL33
ASCL1	GAS2L3	CAV1	CD164L2	UGT2A1
RALYL	AP005482.1	SLC34A2	IQUB	FOXQ1
ARHGAP36	TRH	CCDC144NL-AS1	RP1	KRT16
HSD17B14	KCNK10	THBS1		VTCN1
SYT1	SLC32A1	ODAM		CYP24A1
DEFB1	LHX9	SYTL5		UPK1B
SOX14	AC084262.1	MIR205HG		SULT1E1
NEFL	HIST1H1B	PLAAT4		FER1L6
NEFM	TACC3	KRT23		CFTR
VSTM2A	HIST1H2AJ	MT1E		GCNT3
RBM24	SGO1	BMP6		KRT14
EYA4	PLK1	VWF		SMR3A
PDK4	NPPB	MMRN1		DPYS
CYP3A4	RAB3C	GNG11		SLC13A2
CALCB	AL132656.2	EMCN		KLK8
KRT222	KLRC3	GIMAP7		ABCG2
BHLHE41	AC005019.2	ACKR1		BSND
AC011443.1	CCL13	ADGRL4		KLK6
AL672277.1	CXCR3	C7		C5orf46
DMRTA2	AL136962.1	CD2		SOX10
MGAT5	KIF15	S100A1		ETV3L
RCAN2	HIST1H3F	CHI3L2		ODAM
SCIN	RAD51AP1	KCNMA1		LCN2
SOX7	PIF1	KANK4		LGALS14
AL163541.1	HIST1H2AL	SOX10		KRT6A
KCNQ2	HIST1H3G	MGAM2		CXCL17
APOBEC1	CENPE	CSN3		SVOPL
PDZRN4	MAD2L1	C5orf46		LINC02302
PLA2G4D	CDK1	SYT11		CNMD
LRRN2	CENPM	TNFAIP6		SULT2B1
BMX	KIF23	CYTL1		PF4V1
SDK2	NDC80	SMR3A		CYP2B6
LRMP	SPAG5	NTM		AKR1C1
PANTR1	FAM83D	GAPT		PDZK1IP1
CRMP1	PVALB	MUC7		AGR3
ADRA2A	PRSS2	ADAMTSL1		FERMT1
LIPF	FGF3	DLGAP5		MSLN
RD3L	NMU	BPIFB3		LGALS7
C11orf53	CALCB	CCNA2		DHRS9
PAGE1	KIF18B	CCL3		TSPAN8
SUCNR1	FAM72D	FGD5		IRF6
LRP1B	RPE65	CNMD		SPRR2D
NLGN4X	AARD	NES		METTL7B
TRPM5	CXCL10	PLCXD3		PLEKHS1
GNG13	OR2B6	HIST1H2AJ		RLBP1
AC100802.1	RBM46	PAX3		MMP13
TEX26-AS1	PAQR5	SLCO1A2		ADH7
PCDH18	AL023803.2	LAX1		PSCA
SEMA5A	AC114971.1	DIPK2B		ANGPT1
SLC12A1	AC004540.2	IFNG-AS1		TRIM29
GNAT3	PRSS1	LINC02397		MUC5AC
ADH6	HIST1H1T	DPT		PIGR
TPM1-AS	POU4F3	TROAP		DEFB1
GAGE1	LINC01939	RTN4RL2		BPIFB4
ELAVL4	SHH	ASCL3		PPDPFL
JAKMIP2-AS1	AC009570.2	MNDA		S100A14
PKHD1	ARHGEF39	DTNA		BPIFB1
WSCD2	FGF19	KRT5		GPX3
AC004160.1	JCHAIN	SULT1E1		FAM3D
OTOS	PGA5	TP63
AL021368.3	SIX2	FAT2
C8orf34	C6orf15	DSC3
AL096706.1	HTR6	SNAI2
Z95118.2	AC012636.1	TSLP
RNF183	AL136172.1	VSNL1
C14orf180	AVPR1A	HAS2
AC069222.1	DIAPH3	DLK2
IGHA1	LRG1	PDPN
AC008105.3	HIST1H3D	WNT2B
AADACL2	LINC02500	KRT16
AC087683.3	LINC02475	CLCA2
AC073878.1		DSG3
GJA4		ANXA8
AC107886.1		NRCAM
AL137779.1		KRT13
HIGD2B		CCL26
AL355103.1		KIRREL1
AC211433.2		LAMA1
PRAMEF9		LINC01320
SPEGNB		CAMP
SLC8A3		TDGF1
AC008840.1		NPPC
AC008147.2		WNT3A
ADGRF3		BNC1
TAGLN3		AC012668.3
GNMT		AC147651.3
TAFA1		TREM2
TAL2		WNT10A
CXCL14		AC021613.1
WNT7B		AC005363.2
PRR15L		FOSL1
MYH7B		KRT31
AC007952.6		FLG-AS1
AP000357.2		DTL
F7		PLA2G4F
LINC02384		LINC00844
P2RY14		NUDT10
AC068587.4		KCNH1
RGR		AC016902.1
CD69		IL12RB2
NEUROG1		CXCR2
GNG8		LINC02583
F10		ARL14
FIBIN		AL354766.2
AL031710.1		AL451007.2
RAB26		AC090004.2
SLC7A7		AC011374.1
DLX5		APOE
GPHA2		NDRG2
TMEM184A		IGFBP7
AQP6		CST5
MYEOV		PTGDS
CRH		ADIRF
ESPNL		CD99
STEAP3-AS1		EPB41L2
AC093642.7		LAMP5
SLC25A48		AIF1L
NTNG2		RGCC
FAM240C		PBK
IGLC2		FN1
CEP72		ERBIN
PSMB10		NKAIN4
GADD45B		COL4A1
EGR1		EMP2
IRF1		AKR1C3
SERTAD1		HEPN1
ARC		NKAIN3
SOCS3		PIMREG
CSRNP1		OLFML2A
ARL5B		FOXD3-AS1
CISH		ESCO2
AL133325.3		ALPL
MAFF		SPARCL1
HELB		CALCRL
BCL3		ITGA1
AC016245.2		ESAM
GASAL1		KDR
NPPC		AEBP1
BX640514.2		TCIM
AC131097.2		TMEM204
AC006460.2		ITM2A
HIC1		DLC1
LINC01727		PDGFD
PPP1R27		TM4SF18
ASIC4		ROBO4
LINC00707		CDH5
AL359715.3		PTPRB
PLK5		CYYR1
CPNE6		LDB2
UPP2		VCAN
AP006547.1		SOD3
OSR2		MMRN2
AL390037.1		CLEC3B
KRTAP12-1		LRRC32
AL157834.1		ADAMTS1
AL031587.3		APLNR
AL110115.1		PLXDC2
UTF1		FBN1
RAD51AP2		GIMAP4
C2CD4A		ENTPD1
TEKT5		ASPN
AC022167.1		PRRX1
AC118658.1		GATA2
SLC2A5		S1PR1
WNT10A		FLT4
LINC02452		ABCG2
AC009878.1		ACVRL1
TRH		EDNRA
AC005019.2		PCDH12
CCDC200		LTBP2
KRT81		PI15
BTBD17		SYT1
AC087521.1		GRIA2
CUZD1		SLC8A1-AS1
ADH1B		GAGE2A
AL139383.1		LINC02315
ADH1A		DSC1
MUCL3		DPPA4
AC015819.2		RALYL
AC005833.2		MFAP5
LINC00618		NOG
AC011611.2		SLC30A10
IGKV		EPYC
NKX1-1		ACOT12
FP236383.4		LINC01419
LINC00635		GAGE1
AL589182.1		SNTG1
LINC02523		STMN2
UPK3A		KERA
AC008149.2		AC004852.2
AC106820.2		LUZP2
AC006043.1		NEFM
AC134312.6		GRIA3
TENM1		IGSF1
CD300E		PAGE2B
AC009065.1		CNTN1
AC005224.2		NRG1-IT1
GRIP1		SP9
AC010542.4		MSTN
AC010904.2		DKK2
AC012588.1		CFHR1
IGFBP1		AC007656.1
KRT86		NPY1R
CA12		NKX6-1
IL18RAP		SLC1A6
KLB		NAALADL2-AS2
ARL4C		GLRA3
C20orf204		EDN3
CADM2		CACNA1B
LINC01548		DGKK
AIRE		BRS3
MEG3		DUX4
NRN1L		LILRA2
FSTL5		GALNTL6
NHLH1		TYRP1
NCAM1		AC061961.1
UNCX		RFPL4A
ARHGDIG		AC017007.5
STMN2		CALCR
TLCD3B		EPHA4
SRRM4		TMEM132C
SCG3		COL12A1
GAP43		COL8A1
NHLH2		COL7A1
CELF3		COL27A1
SCG2		GRXCR1
CPLX2		HSPA6
CHST8		HHIP
PPP1R17		COL11A1
NEUROD4		MINDY4B
EBF2		SHH
DRD2		CDH8
DNER		COL25A1
PRPH		AKNAD1
EEF1A2		ERICH3
CDYL2		KCNH6
SOGA3		CD3D
THSD7B		CDH6
FRMD3		INSC
SYT5		FGL2
STK32A		MPZ
RMST		C6orf15
DCX		STARD13
OLIG2		PCDH20
TTC9B		GPR17
ST18		NPR3
CDK5R2		LYPD1
MYT1		ST6GAL2
NEFH		LGR5
MYT1L		STRC
C1orf61		PMP2
LUZP2		KIRREL3
LINGO2		CTXND2
CCNA1		WNT16
OLIG1		RPH3A
NSG2		PAX2
SLC32A1		ATOH1
PDE2A		HOXC4
CDHR1		ADAMTSL2
LHX9		OTOF
LHX2		PRMT5-AS1
EBF3		FAM107A
NEUROD1		ANKRD1
SYT4		LAMA4
CADPS		CXCL14
RUNX1T1		LGALS14
ZEB1		GPC3
ATCAY		SPRR3
FNDC5		MERTK
LSAMP		OLFML3
GREM2		IL6
ADCYAP1		VEGFC
NKAIN4		TNFRSF11B
XKR4		LINC01405
NEUROD2		MUC2
NRN1		ITLN1
CHGA		CHI3L1
RYR2		LEFTY1
DCC		PRND
SHD		DCDC2C
INHBE		AC007326.5
CACNG2		GDNF
SEZ6L		RTL1
ADGRB1		SPRR2D
PDE1A		HCK
GALR1		HTR3C
LINC01916		ITGA8
ZFPM2		HEPACAM2
CRHBP		MYL2
SLC24A2		ISM2
CSHL1		CALHM3
AL591686.1		AC004921.2
IGF1		GNAT3
GNG3		HTR3E
AL353746.1		KRT14
MGAT4C		GNG13
LINC01338		CYBRD1
CFC1		HSPB3
SCGB1D2		EDN2
NEUROD6		COL23A1
INSRR		AL136379.1
AL442224.1		TPRG1
EPHA5		OVOL3
CLEC4G		AC010329.1
LINC00520		LOXL4
PABPN1L		PLAT
AP000802.1		TGFBI
TH		IBSP
LINC01187		FABP7
ATP6V0D2		COL5A3
CLC		POSTN
SAG		TNFSF13B
GABRR1		HAPLN2
CD70		TFAP2A
AC092378.1		NUPR1
SIGLEC10		PLAC9
PSG9		CDC42EP5
CLCA1		ANGPTL4
HEPACAM2		FSTL3
SGCG		STEAP1B
HTR3A		MMP28
PTGER3		LINC00632
OR10H1		MAF
AC063979.2		FIGN
AL008725.1		BCHE
BFSP2		ACSBG1
AC007879.2		ADAMTS16
PYY		TMEM45A
AC064805.2		OR7C1
NPTX1
KLK12
DCT
CHRNA3
AKR1B10
THRB
AL157895.1
CHRNG
RAX
CRX
PON1
CCDC141
SLC38A5
CDH26
LGALS2
KLK11
MAP3K19
AP000459.2
LINC00907
AIPL1
RAX2
PDE6H
CABP2
AL354809.1
PHGR1
KISS1
AC126175.2
PCAT4
PHOX2A
AC008459.1
COL4A6
AC021134.1
LINC00588
MYOD1
COMP
AL590550.1
MBD3L2B
LINC01632
MARCO
SLC7A11-AS1
LINC02723
TFF1
AC092127.2
AC105230.1
BX546450.1
EIF4E1B
LINC00276
MBD3L2
RBP3
AC008571.2
