## Supplementary material for "Single-cell transcriptomic landscape deciphers novel olfactory neuroblastoma subtypes and intratumoral heterogeneity": Table S8

### Sheet: Sheet1
Table S8. Gene list for Top 50 expressed Neural, Basal and Mesenchymal ONB signatures defined by scRNA DEG analysis.
gene	Subtype
UBE2C	Basal
HMGB2	Basal
CENPF	Basal
NNAT	Basal
HIST1H4C	Basal
HIST1H1A	Basal
TUBA1B	Basal
PTTG1	Basal
TOP2A	Basal
NUSAP1	Basal
HIST1H1B	Basal
CCNB1	Basal
UBE2S	Basal
BIRC5	Basal
CKS1B	Basal
CKS2	Basal
TPX2	Basal
H2AFZ	Basal
PCP4	Basal
CDK1	Basal
MFAP4	Basal
MKI67	Basal
PBK	Basal
MAD2L1	Basal
HMGB1	Basal
CKAP2	Basal
CCNB2	Basal
SMC4	Basal
CENPW	Basal
HIST1H1D	Basal
UBE2T	Basal
CDKN3	Basal
ASPM	Basal
TUBA1C	Basal
TYMS	Basal
DLGAP5	Basal
PCLAF	Basal
PRC1	Basal
NUF2	Basal
ARL6IP1	Basal
TMPO	Basal
CDC20	Basal
KPNA2	Basal
HMGN2	Basal
DTYMK	Basal
HIST1H1E	Basal
HIST1H1C	Basal
MDK	Basal
HIST1H3B	Basal
H2AFX	Basal
CRABP1	Neural
SCG5	Neural
PEG10	Neural
MAP1B	Neural
GNG8	Neural
CIB2	Neural
STMN2	Neural
PCSK1N	Neural
CHGB	Neural
RTN1	Neural
MIR7-3HG	Neural
SNRPN	Neural
EEF1A2	Neural
MEG3	Neural
GRP	Neural
SEC11C	Neural
NHLH1	Neural
KIF19	Neural
KCNK9	Neural
APMAP	Neural
TLCD3B	Neural
UNCX	Neural
CALB2	Neural
BEX1	Neural
IRX2	Neural
PEBP1	Neural
RGS10	Neural
CIRBP	Neural
VAMP2	Neural
FXYD3	Neural
KLHL35	Neural
MAP1LC3A	Neural
BEX2	Neural
NCAM1	Neural
GADD45B	Neural
NEUROD1	Neural
FXYD6	Neural
ATP6V0E2	Neural
C11orf96	Neural
CAMK2N1	Neural
C5orf38	Neural
CPE	Neural
RPS3	Neural
TMPRSS6	Neural
DUSP26	Neural
PDLIM1	Neural
STX1A	Neural
FABP6	Neural
KCTD17	Neural
SPOCK2	Neural
SLPI	Mesenchymal
S100A6	Mesenchymal
WFDC2	Mesenchymal
MT1X	Mesenchymal
MGP	Mesenchymal
CRYAB	Mesenchymal
S100A11	Mesenchymal
SAT1	Mesenchymal
CCN2	Mesenchymal
IGFBP7	Mesenchymal
VMO1	Mesenchymal
APOE	Mesenchymal
IER3	Mesenchymal
IGFBP5	Mesenchymal
S100A4	Mesenchymal
ANXA2	Mesenchymal
S100A10	Mesenchymal
VIM	Mesenchymal
MT2A	Mesenchymal
CD9	Mesenchymal
IFI27	Mesenchymal
LGALS1	Mesenchymal
LYPD2	Mesenchymal
TIMP1	Mesenchymal
IFITM3	Mesenchymal
ITGB1	Mesenchymal
LGALS3	Mesenchymal
CALD1	Mesenchymal
KRT18	Mesenchymal
SPARC	Mesenchymal
COL11A1	Mesenchymal
COL18A1	Mesenchymal
CEBPD	Mesenchymal
CSTB	Mesenchymal
CD59	Mesenchymal
APLP2	Mesenchymal
ID3	Mesenchymal
PTN	Mesenchymal
COL3A1	Mesenchymal
CCN1	Mesenchymal
KRT8	Mesenchymal
DST	Mesenchymal
TPM4	Mesenchymal
CYBA	Mesenchymal
ALDH1A1	Mesenchymal
CLU	Mesenchymal
IFITM2	Mesenchymal
CD63	Mesenchymal
TPM2	Mesenchymal
ZFP36L1	Mesenchymal
