## Supplementary material for "Single-cell transcriptomic landscape deciphers novel olfactory neuroblastoma subtypes and intratumoral heterogeneity": Table S9

### Sheet: Sheet1
Table S9. Marker gene lists for reference to define human OM cell clusters.
gene	Reference cluster
LCN15	Bowman's Gland
STATH	Bowman's Gland
LYZ	Bowman's Gland
ZG16B	Bowman's Gland
FDCSP	Bowman's Gland
BPIFB4	Bowman's Gland
LTF	Bowman's Gland
TCN1	Bowman's Gland
SLPI	Bowman's Gland
BPIFA1	Bowman's Gland
PIP	Bowman's Gland
AC020656.1	Bowman's Gland
AZGP1	Bowman's Gland
ODAM	Bowman's Gland
BPIFB1	Bowman's Gland
PIGR	Bowman's Gland
RNASE1	Bowman's Gland
C6orf58	Bowman's Gland
VMO1	Bowman's Gland
DMBT1	Bowman's Gland
HP	Bowman's Gland
S100A1	Bowman's Gland
GSTA1	Bowman's Gland
CXCL17	Bowman's Gland
LCN2	Bowman's Gland
PI3	Bowman's Gland
PPP1R1B	Bowman's Gland
LRRC26	Bowman's Gland
CLDN10	Bowman's Gland
GPX3	Bowman's Gland
HES6	Globose Basal Cells
TUBB2B	Globose Basal Cells
STMN2	Globose Basal Cells
STMN1	Globose Basal Cells
TUBA1A	Globose Basal Cells
SOX11	Globose Basal Cells
ELAVL4	Globose Basal Cells
GNG8	Globose Basal Cells
LHX2	Globose Basal Cells
MAP1B	Globose Basal Cells
SOX4	Globose Basal Cells
MARCKSL1	Globose Basal Cells
CKB	Globose Basal Cells
PCBP4	Globose Basal Cells
EMX2	Globose Basal Cells
STMN4	Globose Basal Cells
PSIP1	Globose Basal Cells
HIST1H4C	Globose Basal Cells
UCHL1	Globose Basal Cells
TUBB	Globose Basal Cells
RBP1	Globose Basal Cells
NHLH1	Globose Basal Cells
PTMA	Globose Basal Cells
NEUROD1	Globose Basal Cells
MEX3A	Globose Basal Cells
JPT1	Globose Basal Cells
RTN1	Globose Basal Cells
RPRM	Globose Basal Cells
FEZF1	Globose Basal Cells
COTL1	Globose Basal Cells
STMN1	Immature Neurons
STMN2	Immature Neurons
CALB2	Immature Neurons
MAP1B	Immature Neurons
TUBB2B	Immature Neurons
TUBA1A	Immature Neurons
FSTL5	Immature Neurons
GAP43	Immature Neurons
ATF5	Immature Neurons
EMX2	Immature Neurons
UCHL1	Immature Neurons
PCSK1N	Immature Neurons
RTN1	Immature Neurons
GNG8	Immature Neurons
NCAM1	Immature Neurons
NHLH1	Immature Neurons
APLP1	Immature Neurons
EFHD1	Immature Neurons
SOX11	Immature Neurons
ELAVL4	Immature Neurons
LHX2	Immature Neurons
STMN4	Immature Neurons
TPPP3	Immature Neurons
CKB	Immature Neurons
RTP1	Immature Neurons
EBF2	Immature Neurons
TUBB	Immature Neurons
ELAVL3	Immature Neurons
FAM171B	Immature Neurons
C4orf48	Immature Neurons
GNG13	Mature Neurons
PPA1	Mature Neurons
TPPP3	Mature Neurons
CALB2	Mature Neurons
PCSK1N	Mature Neurons
NSG1	Mature Neurons
UCHL1	Mature Neurons
PLEKHB1	Mature Neurons
STOM	Mature Neurons
RTN1	Mature Neurons
MAP1B	Mature Neurons
APLP1	Mature Neurons
JAKMIP1	Mature Neurons
GNB1	Mature Neurons
ATF5	Mature Neurons
CALM1	Mature Neurons
CAPS	Mature Neurons
FSTL5	Mature Neurons
GNAL	Mature Neurons
GPX2	Mature Neurons
CKB	Mature Neurons
RTP1	Mature Neurons
MT1F	Mature Neurons
SCGB2A1	Mature Neurons
TTLL7	Mature Neurons
CALM2	Mature Neurons
SPOCK1	Mature Neurons
STOML3	Mature Neurons
RFK	Mature Neurons
SNAP25	Mature Neurons
S100B	Olfactory Ensheathing Glia
APOE	Olfactory Ensheathing Glia
PLP1	Olfactory Ensheathing Glia
CRYAB	Olfactory Ensheathing Glia
MIA	Olfactory Ensheathing Glia
GPM6B	Olfactory Ensheathing Glia
APOC1	Olfactory Ensheathing Glia
CLU	Olfactory Ensheathing Glia
MPZ	Olfactory Ensheathing Glia
PMP2	Olfactory Ensheathing Glia
PTN	Olfactory Ensheathing Glia
TSC22D4	Olfactory Ensheathing Glia
PMP22	Olfactory Ensheathing Glia
SNCG	Olfactory Ensheathing Glia
TTYH1	Olfactory Ensheathing Glia
SCRG1	Olfactory Ensheathing Glia
FXYD1	Olfactory Ensheathing Glia
SPP1	Olfactory Ensheathing Glia
SPARC	Olfactory Ensheathing Glia
LPL	Olfactory Ensheathing Glia
NPY	Olfactory Ensheathing Glia
CD59	Olfactory Ensheathing Glia
PLAC9	Olfactory Ensheathing Glia
SEMA3B	Olfactory Ensheathing Glia
RARRES2	Olfactory Ensheathing Glia
TSPAN8	Olfactory Ensheathing Glia
TMEM176B	Olfactory Ensheathing Glia
AP1S2	Olfactory Ensheathing Glia
LGI4	Olfactory Ensheathing Glia
TMEM176A	Olfactory Ensheathing Glia
KRT17	Olfactory Horizontal Basal Cells
MEG3	Olfactory Horizontal Basal Cells
KRT5	Olfactory Horizontal Basal Cells
DST	Olfactory Horizontal Basal Cells
KRT15	Olfactory Horizontal Basal Cells
S100A2	Olfactory Horizontal Basal Cells
CTSV	Olfactory Horizontal Basal Cells
IGFBP5	Olfactory Horizontal Basal Cells
BCAM	Olfactory Horizontal Basal Cells
NPPC	Olfactory Horizontal Basal Cells
TSC22D1	Olfactory Horizontal Basal Cells
MT1X	Olfactory Horizontal Basal Cells
SPINK5	Olfactory Horizontal Basal Cells
F3	Olfactory Horizontal Basal Cells
CXCL14	Olfactory Horizontal Basal Cells
MYC	Olfactory Horizontal Basal Cells
SOX2	Olfactory Horizontal Basal Cells
AQP3	Olfactory Horizontal Basal Cells
BASP1	Olfactory Horizontal Basal Cells
ERRFI1	Olfactory Horizontal Basal Cells
AVPI1	Olfactory Horizontal Basal Cells
FAM133B	Olfactory Horizontal Basal Cells
PERP	Olfactory Horizontal Basal Cells
IER3	Olfactory Horizontal Basal Cells
PDLIM1	Olfactory Horizontal Basal Cells
DPYS	Olfactory Horizontal Basal Cells
CXCL1	Olfactory Horizontal Basal Cells
GPM6A	Olfactory Horizontal Basal Cells
RND3	Olfactory Horizontal Basal Cells
CD9	Olfactory Horizontal Basal Cells
LRMP	Olfactory Microvillar Cells
RGS13	Olfactory Microvillar Cells
HEPACAM2	Olfactory Microvillar Cells
C15orf48	Olfactory Microvillar Cells
BMX	Olfactory Microvillar Cells
IGF1	Olfactory Microvillar Cells
SCNN1B	Olfactory Microvillar Cells
GNGT1	Olfactory Microvillar Cells
ATP6V0B	Olfactory Microvillar Cells
FOXI1	Olfactory Microvillar Cells
EPCAM	Olfactory Microvillar Cells
TMEM61	Olfactory Microvillar Cells
GOLM1	Olfactory Microvillar Cells
ASCL3	Olfactory Microvillar Cells
QPCT	Olfactory Microvillar Cells
APLP2	Olfactory Microvillar Cells
STAP1	Olfactory Microvillar Cells
CLGN	Olfactory Microvillar Cells
DMRT2	Olfactory Microvillar Cells
CLCNKB	Olfactory Microvillar Cells
SMS	Olfactory Microvillar Cells
CFTR	Olfactory Microvillar Cells
SLC14A1	Olfactory Microvillar Cells
ATP6V1G3	Olfactory Microvillar Cells
GNG13	Olfactory Microvillar Cells
BIK	Olfactory Microvillar Cells
LINC01187	Olfactory Microvillar Cells
CD24	Olfactory Microvillar Cells
ATP6V1A	Olfactory Microvillar Cells
HES6	Olfactory Microvillar Cells
MSMB	Sustentacular Cells
LYPD2	Sustentacular Cells
MUC5AC	Sustentacular Cells
SCGB1A1	Sustentacular Cells
TFF3	Sustentacular Cells
WFDC2	Sustentacular Cells
S100P	Sustentacular Cells
CYP2A13	Sustentacular Cells
AGR2	Sustentacular Cells
SERPINB3	Sustentacular Cells
SEC14L3	Sustentacular Cells
UGT2A1	Sustentacular Cells
PSCA	Sustentacular Cells
LCN2	Sustentacular Cells
SCGB3A1	Sustentacular Cells
CXCL17	Sustentacular Cells
PI3	Sustentacular Cells
GSTP1	Sustentacular Cells
ADH1C	Sustentacular Cells
TSPAN8	Sustentacular Cells
CXCL1	Sustentacular Cells
KRT18	Sustentacular Cells
MT1G	Sustentacular Cells
VMO1	Sustentacular Cells
KRT8	Sustentacular Cells
PRSS23	Sustentacular Cells
CXCL8	Sustentacular Cells
CLDN10	Sustentacular Cells
CYB5A	Sustentacular Cells
TMEM213	Sustentacular Cells
