## Supplementary material for "Single-cell transcriptomic landscape deciphers novel olfactory neuroblastoma subtypes and intratumoral heterogeneity": Table S11

### Sheet: OM2&ONB-311.trajectory.heatmap.
Table S11. Gene list of the heatmap displaying DEGs varying alongside the pseudotime trajectory of OM2 and ONB-311 combination.
Cluster1	Cluster2	Cluster3
GNB1	TMEM59	GNG5
STMN1	JUN	COL11A1
ELAVL4	S100A6	TFPI
TTLL7	IGFBP5	COL3A1
C1orf194	CD47	IGFBP2
NHLH2	MGLL	RPS23
HIST2H2BE	UGT2A1	NR2F1
EFNA3	PERP	NPM1
NHLH1	CLDN3	SOX4
ATP1B1	CLDN4	HMGA1
CD55	GSN	RPS12
CALM2	CD9	TFPI2
EPCAM	KRT8	GPC3
IGKC	LYZ	ANXA1
SERPINE2	IFI27	RPL7A
EFHD1	IFI27L2	IFITM2
P4HTM	SLC27A2	MDK
TAGLN3	MT2A	EEF1G
GAP43	VMO1	VIM
RTP1	SLPI	NTS
NSG1	TSHZ2	PFN1
JAKMIP1	FXYD3	RNASEK
UCHL1	RPL13A	NME2
OCIAD2	MT-ND2	RPL17
SNCA	MT-CO3	GNAS
RETREG1	ATP1A1	RPL36
MAP1B	CHMP1B	ISYNA1
SPOCK1	ACSM4	APOE
TUBB2B	BASP1	MIF
EFHC1	MT1X	MT-ND4L
MYO6	KRT18	EEF1B2
DYNLT3	LMO4	MYL12A
PCSK1N	TSTD1	RPS21
BEX1		ID3
CETN2		MRPS24
EBF2		DUSP6
DPYSL2		RPL30
STMN4		DMKN
SARAF		RPS18
STMN2		RPL36A
C9orf24		TPM2
RFK		RPL5
STOM		RPL29
LHX2		TOMM6
HTATIP2		IFITM3
SCGB2A1		RPS7
FKBP2		ATP5F1E
PLEKHB1		GSTP1
NCAM1		RPL39
FXYD6		MYL12B
PPA1		ALDH1A1
PSAP		SOX2
SPOCK2		SIX3
EMX2		ITGB1
TUBA1A		RPL37
STOML3
RTN1
GPX2
CALM1
CKB
IGHA1
HBA2
HBA1
GNG13
YPEL3
MT1F
TPPP3
CALB2
TERF2IP
FAM92B
VAMP2
MSI2
GNAL
PRNP
SNAP25
CAPS
ELAVL3
APLP1
GNG8
GFY
ATF5
TOM1
TMPRSS6
RSPH1
JCHAIN
QPCT
ATP6V1G1
GDE1
CCNI
NDFIP1
KIF22
ABCA5
SOX11
IGSF8
FSTL5
TSPAN7
UCP2
FAM131C
RNF182
TKTL1
ORMDL3
LCN15
HERPUD1
CLGN
RUNDC3A
SCG3
TTC9B
DUSP26
FAM183A
HLA-DRB5
OSCP1
CHGA
