## Supplementary material for "Single-cell transcriptomic landscape deciphers novel olfactory neuroblastoma subtypes and intratumoral heterogeneity": Table S12

### Sheet: Sheet1
Table S12. Top 30 Differentially expressed genes in T/NK cells of ONB.
gene	avg_log2FC	pct.1	pct.2	p_val	p_val_adj	cluster
CCR7	0	0.769405	0.533	0.109	0	CD4-CCR7-Tn
IL7R	4.94058e-278	0.688325	0.881	0.438	1.34631e-273	CD4-CCR7-Tn
LTB	8.80497e-235	0.640008	0.625	0.255	2.39935e-230	CD4-CCR7-Tn
SELL	0	0.629498	0.459	0.117	0	CD4-CCR7-Tn
GPR183	4.12924e-152	0.511271	0.542	0.253	1.12522e-147	CD4-CCR7-Tn
LDHB	4.08235e-210	0.507329	0.792	0.487	1.11244e-205	CD4-CCR7-Tn
TCF7	7.13843e-212	0.505226	0.446	0.15	1.94522e-207	CD4-CCR7-Tn
MAL	0	0.486442	0.286	0.038	0	CD4-CCR7-Tn
LEF1	0	0.472546	0.295	0.045	0	CD4-CCR7-Tn
KLF2	6.67691e-99	0.430592	0.583	0.34	1.81946e-94	CD4-CCR7-Tn
SOCS3	4.28751e-117	0.419747	0.403	0.176	1.16835e-112	CD4-CCR7-Tn
TSHZ2	8.30738e-263	0.418338	0.242	0.042	2.26376e-258	CD4-CCR7-Tn
PABPC1	4.4247e-193	0.394408	0.886	0.685	1.20573e-188	CD4-CCR7-Tn
IL6ST	8.14852e-132	0.391711	0.332	0.12	2.22047e-127	CD4-CCR7-Tn
CD55	1.2828e-76	0.361428	0.449	0.248	3.49562e-72	CD4-CCR7-Tn
PASK	1.77596e-180	0.352227	0.225	0.049	4.83949e-176	CD4-CCR7-Tn
TMEM123	8.18903e-89	0.350859	0.414	0.201	2.23151e-84	CD4-CCR7-Tn
SLC2A3	1.36564e-66	0.334203	0.437	0.247	3.72137e-62	CD4-CCR7-Tn
RAPGEF6	7.76042e-68	0.309143	0.381	0.2	2.11472e-63	CD4-CCR7-Tn
BIRC3	1.83803e-59	0.308969	0.449	0.259	5.00862e-55	CD4-CCR7-Tn
RNASET2	1.75852e-55	0.298706	0.438	0.263	4.79196e-51	CD4-CCR7-Tn
RCAN3	1.42027e-69	0.295181	0.312	0.148	3.87024e-65	CD4-CCR7-Tn
FOS	6.64182e-49	0.290403	0.725	0.559	1.80989e-44	CD4-CCR7-Tn
RPL4	1.90229e-99	0.286056	0.861	0.701	5.18374e-95	CD4-CCR7-Tn
SNHG29	1.04108e-78	0.283038	0.786	0.626	2.83693e-74	CD4-CCR7-Tn
EIF3E	2.82084e-51	0.281392	0.575	0.39	7.68679e-47	CD4-CCR7-Tn
RPL22	3.4679e-202	0.279547	0.958	0.847	9.45003e-198	CD4-CCR7-Tn
EEF1B2	1.44075e-206	0.267846	0.954	0.861	3.92605e-202	CD4-CCR7-Tn
PRKCQ-AS1	1.3046e-58	0.263333	0.241	0.108	3.55502e-54	CD4-CCR7-Tn
SESN3	2.186e-88	0.261986	0.187	0.059	5.95685e-84	CD4-CCR7-Tn
TNFRSF4	0	1.23817	0.643	0.056	0	CD4-CTLA4-suppressive Treg
TNFRSF18	0	1.19554	0.683	0.084	0	CD4-CTLA4-suppressive Treg
BATF	0	1.09891	0.762	0.177	0	CD4-CTLA4-suppressive Treg
CTLA4	0	1.05651	0.676	0.093	0	CD4-CTLA4-suppressive Treg
IL2RA	0	0.920317	0.483	0.02	0	CD4-CTLA4-suppressive Treg
TIGIT	0	0.907525	0.719	0.19	0	CD4-CTLA4-suppressive Treg
FOXP3	0	0.903831	0.514	0.015	0	CD4-CTLA4-suppressive Treg
LTB	1.20673e-306	0.864732	0.695	0.256	3.28834e-302	CD4-CTLA4-suppressive Treg
ICOS	0	0.844786	0.621	0.134	0	CD4-CTLA4-suppressive Treg
LINC01943	0	0.834004	0.494	0.056	0	CD4-CTLA4-suppressive Treg
CARD16	0	0.800929	0.721	0.237	0	CD4-CTLA4-suppressive Treg
LAIR2	0	0.77181	0.496	0.079	0	CD4-CTLA4-suppressive Treg
DNPH1	0	0.757544	0.564	0.128	0	CD4-CTLA4-suppressive Treg
TBC1D4	0	0.750178	0.508	0.076	0	CD4-CTLA4-suppressive Treg
UGP2	0	0.743904	0.61	0.184	0	CD4-CTLA4-suppressive Treg
GLRX	9.86012e-287	0.735163	0.677	0.254	2.68688e-282	CD4-CTLA4-suppressive Treg
CORO1B	2.7524e-304	0.731173	0.624	0.202	7.5003e-300	CD4-CTLA4-suppressive Treg
STAM	0	0.69939	0.5	0.086	0	CD4-CTLA4-suppressive Treg
CD27	6.84986e-282	0.696859	0.649	0.221	1.86659e-277	CD4-CTLA4-suppressive Treg
RTKN2	0	0.690824	0.367	0.027	0	CD4-CTLA4-suppressive Treg
DUSP4	4.11072e-233	0.65106	0.577	0.19	1.12017e-228	CD4-CTLA4-suppressive Treg
ARID5B	1.89305e-213	0.640446	0.665	0.285	5.15856e-209	CD4-CTLA4-suppressive Treg
BIRC3	5.61719e-205	0.633899	0.627	0.253	1.53069e-200	CD4-CTLA4-suppressive Treg
PMAIP1	4.58299e-220	0.63363	0.516	0.173	1.24886e-215	CD4-CTLA4-suppressive Treg
LAYN	0	0.628851	0.355	0.019	0	CD4-CTLA4-suppressive Treg
IKZF2	0	0.62104	0.424	0.06	0	CD4-CTLA4-suppressive Treg
TYMP	4.4868e-236	0.619634	0.46	0.134	1.22265e-231	CD4-CTLA4-suppressive Treg
TNFRSF9	0	0.612082	0.357	0.036	0	CD4-CTLA4-suppressive Treg
RGS1	1.91973e-183	0.602271	0.828	0.477	5.23126e-179	CD4-CTLA4-suppressive Treg
ICA1	0	0.584783	0.336	0.024	0	CD4-CTLA4-suppressive Treg
LTB	1.18352e-154	0.6414	0.59	0.262	3.22508e-150	CD4-FOXP3-resting Treg
RTKN2	0	0.610327	0.293	0.032	0	CD4-FOXP3-resting Treg
TBC1D4	1.29472e-238	0.576601	0.368	0.084	3.52811e-234	CD4-FOXP3-resting Treg
CTLA4	4.17941e-207	0.574563	0.403	0.107	1.13889e-202	CD4-FOXP3-resting Treg
BATF	1.83535e-136	0.553095	0.474	0.192	5.00133e-132	CD4-FOXP3-resting Treg
BIRC3	1.93501e-121	0.528327	0.542	0.258	5.27291e-117	CD4-FOXP3-resting Treg
TNFRSF4	5.12046e-194	0.520571	0.318	0.073	1.39533e-189	CD4-FOXP3-resting Treg
STAM	2.3712e-176	0.498834	0.346	0.094	6.46152e-172	CD4-FOXP3-resting Treg
TTN	1.47118e-165	0.488287	0.298	0.074	4.00895e-161	CD4-FOXP3-resting Treg
SELL	1.11951e-118	0.46451	0.358	0.127	3.05067e-114	CD4-FOXP3-resting Treg
FOXP3	0	0.443568	0.247	0.028	0	CD4-FOXP3-resting Treg
CORO1B	1.25488e-82	0.443493	0.432	0.212	3.41954e-78	CD4-FOXP3-resting Treg
ARID5B	1.03239e-83	0.438372	0.532	0.292	2.81327e-79	CD4-FOXP3-resting Treg
TIGIT	1.29416e-83	0.435706	0.432	0.205	3.5266e-79	CD4-FOXP3-resting Treg
UGP2	3.52697e-83	0.43088	0.408	0.194	9.611e-79	CD4-FOXP3-resting Treg
IKZF2	2.8604e-149	0.418902	0.273	0.068	7.7946e-145	CD4-FOXP3-resting Treg
RGS1	1.53042e-74	0.417443	0.71	0.484	4.17039e-70	CD4-FOXP3-resting Treg
ICOS	1.16426e-87	0.411114	0.359	0.148	3.17262e-83	CD4-FOXP3-resting Treg
TNFRSF18	3.20465e-98	0.400703	0.301	0.103	8.73266e-94	CD4-FOXP3-resting Treg
HPGD	3.16733e-93	0.388441	0.233	0.072	8.63098e-89	CD4-FOXP3-resting Treg
CD27	5.64132e-69	0.38716	0.448	0.231	1.53726e-64	CD4-FOXP3-resting Treg
USP15	1.3174e-59	0.365109	0.514	0.315	3.5899e-55	CD4-FOXP3-resting Treg
IL2RA	1.69925e-157	0.354216	0.194	0.034	4.63046e-153	CD4-FOXP3-resting Treg
LDHB	4.00966e-68	0.34935	0.708	0.496	1.09263e-63	CD4-FOXP3-resting Treg
IL32	5.71001e-133	0.336062	0.929	0.79	1.55598e-128	CD4-FOXP3-resting Treg
PBXIP1	1.37021e-53	0.326411	0.366	0.19	3.73383e-49	CD4-FOXP3-resting Treg
TRAC	1.96489e-55	0.321037	0.76	0.56	5.35432e-51	CD4-FOXP3-resting Treg
VMP1	1.91528e-45	0.316285	0.347	0.189	5.21913e-41	CD4-FOXP3-resting Treg
SAMHD1	1.68371e-43	0.309181	0.375	0.217	4.58812e-39	CD4-FOXP3-resting Treg
RCAN3	9.77073e-52	0.309076	0.309	0.151	2.66252e-47	CD4-FOXP3-resting Treg
IGFL2	0	0.335003	0.147	0.001	0	CD4-IL21-Tfh
IL21	3.95802e-302	0.349217	0.178	0.003	1.07856e-297	CD4-IL21-Tfh
CPM	1.629e-282	0.424983	0.223	0.006	4.43903e-278	CD4-IL21-Tfh
CXCL13	2.23879e-249	1.4427	0.467	0.032	6.10071e-245	CD4-IL21-Tfh
TSHZ2	1.73795e-145	0.71872	0.462	0.05	4.73592e-141	CD4-IL21-Tfh
CHN1	2.27357e-143	0.607063	0.345	0.029	6.19547e-139	CD4-IL21-Tfh
GNG4	1.05903e-138	0.354408	0.188	0.009	2.88586e-134	CD4-IL21-Tfh
TOX2	5.38365e-127	0.527972	0.315	0.027	1.46704e-122	CD4-IL21-Tfh
CD200	1.87816e-108	0.268332	0.137	0.006	5.11799e-104	CD4-IL21-Tfh
NMB	8.44672e-108	0.741911	0.391	0.049	2.30173e-103	CD4-IL21-Tfh
LINC01281	3.88283e-105	0.273494	0.157	0.008	1.05807e-100	CD4-IL21-Tfh
LINC00892	2.24832e-100	0.544657	0.32	0.035	6.12668e-96	CD4-IL21-Tfh
BTLA	8.16974e-88	0.325559	0.193	0.015	2.22625e-83	CD4-IL21-Tfh
TNFRSF4	1.8745e-87	0.711091	0.472	0.08	5.10801e-83	CD4-IL21-Tfh
ICA1	4.31296e-78	0.505564	0.294	0.037	1.17528e-73	CD4-IL21-Tfh
CYSLTR1	5.07755e-78	0.42107	0.249	0.027	1.38363e-73	CD4-IL21-Tfh
CTLA4	2.13709e-67	0.707463	0.518	0.117	5.82357e-63	CD4-IL21-Tfh
TNFSF8	1.2711e-63	0.473562	0.31	0.048	3.46376e-59	CD4-IL21-Tfh
IL6ST	1.03691e-62	0.722906	0.518	0.13	2.82558e-58	CD4-IL21-Tfh
PDCD1	1.09918e-55	0.570449	0.442	0.099	2.99527e-51	CD4-IL21-Tfh
CH25H	1.0803e-54	0.415981	0.193	0.023	2.94381e-50	CD4-IL21-Tfh
NR3C1	1.20718e-54	0.759936	0.711	0.279	3.28956e-50	CD4-IL21-Tfh
TNFRSF18	9.22656e-53	0.639669	0.452	0.109	2.51424e-48	CD4-IL21-Tfh
TBC1D4	7.85276e-50	0.559182	0.406	0.094	2.13988e-45	CD4-IL21-Tfh
AC004585.1	1.856e-49	0.436285	0.284	0.05	5.0576e-45	CD4-IL21-Tfh
SESN3	2.4949e-48	0.471081	0.325	0.065	6.79862e-44	CD4-IL21-Tfh
LIMS1	2.89731e-47	0.621378	0.553	0.172	7.89518e-43	CD4-IL21-Tfh
RBPJ	8.47298e-47	0.686446	0.589	0.204	2.30889e-42	CD4-IL21-Tfh
PTPN13	1.6842e-44	0.274052	0.142	0.015	4.58945e-40	CD4-IL21-Tfh
TIAM1	2.73622e-44	0.357904	0.223	0.035	7.45619e-40	CD4-IL21-Tfh
IL7R	0	0.835703	0.841	0.399	0	CD4-IL7R-Tcm
LTB	0	0.551266	0.54	0.231	0	CD4-IL7R-Tcm
GPR183	1.1315e-281	0.469976	0.501	0.23	3.08334e-277	CD4-IL7R-Tcm
S100A11	0	0.451932	0.81	0.551	0	CD4-IL7R-Tcm
AQP3	1.48699e-305	0.405683	0.302	0.094	4.05204e-301	CD4-IL7R-Tcm
CD40LG	0	0.404816	0.226	0.033	0	CD4-IL7R-Tcm
CAPG	2.50741e-267	0.37293	0.278	0.087	6.8327e-263	CD4-IL7R-Tcm
ANXA1	2.44488e-166	0.332765	0.777	0.575	6.66231e-162	CD4-IL7R-Tcm
NCF1	5.29437e-178	0.328033	0.314	0.136	1.44272e-173	CD4-IL7R-Tcm
TNFRSF25	1.34487e-227	0.327145	0.258	0.086	3.66476e-223	CD4-IL7R-Tcm
LDHB	7.42732e-160	0.318503	0.678	0.475	2.02394e-155	CD4-IL7R-Tcm
SPOCK2	1.39359e-134	0.313965	0.517	0.321	3.79753e-130	CD4-IL7R-Tcm
S100A4	1.18141e-264	0.303609	0.954	0.795	3.21934e-260	CD4-IL7R-Tcm
KLF6	2.44169e-128	0.302284	0.669	0.489	6.65359e-124	CD4-IL7R-Tcm
CCL20	6.22377e-248	0.292949	0.145	0.027	1.69598e-243	CD4-IL7R-Tcm
VIM	5.65232e-217	0.291036	0.884	0.734	1.54026e-212	CD4-IL7R-Tcm
S100A10	6.80142e-167	0.27906	0.827	0.659	1.85339e-162	CD4-IL7R-Tcm
CTSL	2.5805e-259	0.275373	0.161	0.032	7.03186e-255	CD4-IL7R-Tcm
LGALS3	2.70341e-109	0.274339	0.321	0.171	7.36678e-105	CD4-IL7R-Tcm
CKLF	2.41749e-105	0.273994	0.584	0.417	6.58765e-101	CD4-IL7R-Tcm
TIMP1	4.8408e-121	0.272025	0.294	0.145	1.31912e-116	CD4-IL7R-Tcm
FXYD5	3.78946e-114	0.2675	0.681	0.512	1.03263e-109	CD4-IL7R-Tcm
PBXIP1	1.92074e-112	0.266213	0.329	0.174	5.23402e-108	CD4-IL7R-Tcm
CD4	5.58128e-177	0.262804	0.201	0.065	1.5209e-172	CD4-IL7R-Tcm
CCR7	2.64951e-115	0.261625	0.247	0.114	7.21991e-111	CD4-IL7R-Tcm
KLRB1	4.42632e-64	0.261247	0.451	0.312	1.20617e-59	CD4-IL7R-Tcm
TNFAIP8	1.2369e-92	0.259182	0.476	0.315	3.37056e-88	CD4-IL7R-Tcm
OCIAD2	4.45772e-91	0.257622	0.509	0.352	1.21473e-86	CD4-IL7R-Tcm
RORA	7.17198e-85	0.257457	0.449	0.299	1.95437e-80	CD4-IL7R-Tcm
TMEM173	1.02785e-110	0.25557	0.274	0.136	2.80088e-106	CD4-IL7R-Tcm
FGFBP2	0	0.857581	0.649	0.184	0	CD8-GZMH-Teff
GNLY	0	0.838029	0.713	0.268	0	CD8-GZMH-Teff
GZMH	0	0.816406	0.797	0.326	0	CD8-GZMH-Teff
GZMB	0	0.730182	0.767	0.318	0	CD8-GZMH-Teff
NKG7	0	0.668593	0.941	0.54	0	CD8-GZMH-Teff
KLRD1	0	0.54934	0.623	0.287	0	CD8-GZMH-Teff
FCGR3A	0	0.486729	0.412	0.153	0	CD8-GZMH-Teff
CST7	0	0.476186	0.883	0.585	0	CD8-GZMH-Teff
PRF1	1.5871e-268	0.46284	0.585	0.299	4.32484e-264	CD8-GZMH-Teff
CCL5	0	0.430488	0.978	0.706	0	CD8-GZMH-Teff
ZEB2	7.85471e-244	0.427599	0.442	0.206	2.14041e-239	CD8-GZMH-Teff
EFHD2	5.86329e-223	0.414584	0.566	0.329	1.59775e-218	CD8-GZMH-Teff
C1orf21	5.14336e-265	0.412541	0.349	0.132	1.40157e-260	CD8-GZMH-Teff
TRGC2	6.66308e-188	0.401625	0.366	0.174	1.81569e-183	CD8-GZMH-Teff
CCL4	1.62179e-179	0.394723	0.841	0.552	4.41938e-175	CD8-GZMH-Teff
CTSW	1.53235e-181	0.378314	0.562	0.322	4.17566e-177	CD8-GZMH-Teff
GZMA	2.36778e-161	0.334348	0.848	0.597	6.4522e-157	CD8-GZMH-Teff
TRDC	8.00868e-114	0.3334	0.299	0.156	2.18237e-109	CD8-GZMH-Teff
PLEK	1.61844e-151	0.330978	0.348	0.172	4.41025e-147	CD8-GZMH-Teff
CCL4L2	9.86023e-115	0.329363	0.435	0.253	2.68691e-110	CD8-GZMH-Teff
LITAF	2.80794e-136	0.316814	0.548	0.367	7.65163e-132	CD8-GZMH-Teff
C12orf75	4.52374e-116	0.30175	0.433	0.267	1.23272e-111	CD8-GZMH-Teff
KLRG1	7.571e-125	0.298866	0.328	0.17	2.0631e-120	CD8-GZMH-Teff
ABHD17A	3.87979e-114	0.296795	0.509	0.348	1.05724e-109	CD8-GZMH-Teff
TYROBP	1.10165e-79	0.285366	0.378	0.231	3.00199e-75	CD8-GZMH-Teff
METRNL	1.32716e-91	0.279137	0.416	0.262	3.61651e-87	CD8-GZMH-Teff
ADGRG1	1.92303e-142	0.263286	0.198	0.073	5.24026e-138	CD8-GZMH-Teff
SYNE1	1.10699e-85	0.258554	0.425	0.283	3.01656e-81	CD8-GZMH-Teff
SYNGR1	4.34204e-113	0.257307	0.212	0.092	1.1832e-108	CD8-GZMH-Teff
KLF2	2.27171e-74	0.255414	0.479	0.333	6.1904e-70	CD8-GZMH-Teff
GZMK	2.51836e-57	0.535073	0.604	0.34	6.86252e-53	CD8-GZMK
CCL5	4.08229e-56	0.346649	0.951	0.741	1.11242e-51	CD8-GZMK
CD8A	2.22968e-49	0.444354	0.474	0.245	6.07588e-45	CD8-GZMK
CD8B	1.46525e-47	0.441376	0.436	0.22	3.99279e-43	CD8-GZMK
GIMAP7	3.38863e-43	0.403101	0.564	0.376	9.23402e-39	CD8-GZMK
GZMA	2.07904e-38	0.320514	0.803	0.63	5.66539e-34	CD8-GZMK
THEMIS	3.93906e-38	0.330651	0.276	0.122	1.07339e-33	CD8-GZMK
CD2	2.41084e-32	0.265565	0.787	0.66	6.56953e-28	CD8-GZMK
GIMAP4	5.53703e-30	0.334286	0.484	0.327	1.50884e-25	CD8-GZMK
CD3G	6.17463e-28	0.271156	0.708	0.557	1.68259e-23	CD8-GZMK
KLRG1	4.41919e-24	0.316378	0.323	0.19	1.20423e-19	CD8-GZMK
TRGC2	5.41142e-19	0.278884	0.326	0.2	1.47461e-14	CD8-GZMK
HLA-DRB1	2.88884e-17	0.257408	0.54	0.415	7.8721e-13	CD8-GZMK
TRG-AS1	2.30776e-16	0.256447	0.274	0.171	6.28864e-12	CD8-GZMK
GZMK	0	1.06012	0.776	0.246	0	CD8-GZMK-Tem
CD8A	0	0.518697	0.479	0.197	0	CD8-GZMK-Tem
CD8B	0	0.513139	0.445	0.173	0	CD8-GZMK-Tem
ITM2C	0	0.504542	0.4	0.162	0	CD8-GZMK-Tem
CCL4	2.25898e-292	0.461634	0.821	0.542	6.15573e-288	CD8-GZMK-Tem
COTL1	1.64225e-237	0.408312	0.553	0.345	4.47513e-233	CD8-GZMK-Tem
HLA-DRB1	9.13398e-221	0.393307	0.589	0.378	2.48901e-216	CD8-GZMK-Tem
CCL5	0	0.392795	0.959	0.697	0	CD8-GZMK-Tem
GZMA	2.81633e-282	0.387557	0.842	0.586	7.6745e-278	CD8-GZMK-Tem
CRTAM	1.23984e-301	0.386738	0.276	0.088	3.37856e-297	CD8-GZMK-Tem
IFNG	2.13894e-175	0.38599	0.268	0.118	5.82862e-171	CD8-GZMK-Tem
CD74	2.07957e-246	0.382141	0.659	0.455	5.66682e-242	CD8-GZMK-Tem
HLA-DRA	1.26709e-166	0.361597	0.386	0.217	3.45282e-162	CD8-GZMK-Tem
HLA-DPA1	6.16235e-191	0.351981	0.535	0.343	1.67924e-186	CD8-GZMK-Tem
FOSB	1.04918e-158	0.351189	0.503	0.326	2.85902e-154	CD8-GZMK-Tem
CCL4L2	1.10454e-120	0.343175	0.41	0.25	3.00988e-116	CD8-GZMK-Tem
SH2D1A	4.88733e-168	0.330389	0.385	0.213	1.3318e-163	CD8-GZMK-Tem
APOBEC3G	3.43351e-157	0.316113	0.559	0.384	9.35631e-153	CD8-GZMK-Tem
HLA-DPB1	2.0113e-153	0.310138	0.565	0.392	5.48078e-149	CD8-GZMK-Tem
RGCC	2.53834e-125	0.307187	0.565	0.409	6.91696e-121	CD8-GZMK-Tem
DUSP4	2.74508e-130	0.304427	0.329	0.18	7.48034e-126	CD8-GZMK-Tem
TUBA4A	5.8879e-131	0.300247	0.548	0.398	1.60445e-126	CD8-GZMK-Tem
FABP5	1.03013e-142	0.29632	0.275	0.136	2.80712e-138	CD8-GZMK-Tem
DUSP2	1.01854e-198	0.290132	0.842	0.686	2.77552e-194	CD8-GZMK-Tem
TNFSF9	5.7352e-180	0.289586	0.201	0.072	1.56284e-175	CD8-GZMK-Tem
DNAJB1	2.71449e-125	0.278046	0.618	0.471	7.39698e-121	CD8-GZMK-Tem
CD27	8.43487e-112	0.271043	0.357	0.213	2.2985e-107	CD8-GZMK-Tem
TRAT1	1.26917e-134	0.268814	0.273	0.137	3.45849e-130	CD8-GZMK-Tem
KLRG1	6.21126e-113	0.263344	0.303	0.168	1.69257e-108	CD8-GZMK-Tem
CD3D	1.2711e-122	0.256134	0.868	0.661	3.46375e-118	CD8-GZMK-Tem
CXCL13	0	1.55211	0.69	0.016	0	CD8-PDCD1-Tex
PDCD1	0	0.921449	0.622	0.086	0	CD8-PDCD1-Tex
CD8B	5.18992e-255	0.856129	0.707	0.211	1.41425e-250	CD8-PDCD1-Tex
CD8A	2.64558e-250	0.850558	0.733	0.236	7.20921e-246	CD8-PDCD1-Tex
DUSP4	2.17759e-272	0.848977	0.698	0.194	5.93394e-268	CD8-PDCD1-Tex
CTLA4	0	0.834642	0.592	0.106	0	CD8-PDCD1-Tex
LYST	1.03569e-208	0.735885	0.672	0.22	2.82226e-204	CD8-PDCD1-Tex
CD27	2.06879e-198	0.732445	0.672	0.228	5.63746e-194	CD8-PDCD1-Tex
CARS	0	0.712986	0.449	0.058	0	CD8-PDCD1-Tex
RGS1	1.85653e-163	0.686446	0.861	0.483	5.05905e-159	CD8-PDCD1-Tex
SNX9	0	0.679438	0.449	0.061	0	CD8-PDCD1-Tex
LAG3	2.55709e-224	0.674405	0.503	0.118	6.96808e-220	CD8-PDCD1-Tex
COTL1	2.90031e-149	0.656719	0.775	0.374	7.90336e-145	CD8-PDCD1-Tex
IL6ST	3.25981e-211	0.640726	0.501	0.122	8.88299e-207	CD8-PDCD1-Tex
CD7	1.30912e-144	0.638772	0.818	0.478	3.56735e-140	CD8-PDCD1-Tex
PMAIP1	3.32498e-147	0.62655	0.537	0.179	9.06057e-143	CD8-PDCD1-Tex
RNF19A	8.42437e-143	0.62273	0.785	0.396	2.29564e-138	CD8-PDCD1-Tex
TNFRSF9	0	0.618376	0.374	0.041	0	CD8-PDCD1-Tex
FKBP5	6.77062e-129	0.615988	0.635	0.265	1.84499e-124	CD8-PDCD1-Tex
ITGAE	6.5412e-165	0.607432	0.561	0.177	1.78248e-160	CD8-PDCD1-Tex
SNAP47	0	0.597654	0.406	0.052	0	CD8-PDCD1-Tex
PTMS	4.91886e-149	0.588506	0.539	0.171	1.34039e-144	CD8-PDCD1-Tex
SLA	8.11083e-118	0.58389	0.724	0.366	2.2102e-113	CD8-PDCD1-Tex
CBLB	9.37017e-138	0.55415	0.503	0.161	2.55337e-133	CD8-PDCD1-Tex
CRTAM	6.43923e-126	0.546973	0.399	0.116	1.75469e-121	CD8-PDCD1-Tex
RDH10	0	0.543949	0.308	0.023	0	CD8-PDCD1-Tex
SIRPG	2.8711e-204	0.524369	0.397	0.079	7.82376e-200	CD8-PDCD1-Tex
TSPYL2	3.6741e-89	0.521335	0.573	0.26	1.00119e-84	CD8-PDCD1-Tex
FABP5	3.15849e-118	0.512879	0.474	0.153	8.60688e-114	CD8-PDCD1-Tex
TTN	7.78795e-176	0.505751	0.364	0.075	2.12222e-171	CD8-PDCD1-Tex
KLRC1	7.30002e-174	0.464635	0.263	0.073	1.98926e-169	CD8-ZNF683-Trm
CD8B	8.74251e-130	0.445608	0.456	0.208	2.38233e-125	CD8-ZNF683-Trm
ITGA1	3.86867e-183	0.424436	0.294	0.087	1.05421e-178	CD8-ZNF683-Trm
CD8A	1.82042e-106	0.407429	0.466	0.235	4.96064e-102	CD8-ZNF683-Trm
IL7R	7.78449e-79	0.374148	0.667	0.45	2.12127e-74	CD8-ZNF683-Trm
ZNF683	1.36653e-133	0.334638	0.209	0.059	3.7238e-129	CD8-ZNF683-Trm
CCL5	3.66262e-97	0.334361	0.964	0.731	9.98065e-93	CD8-ZNF683-Trm
ANXA1	1.9678e-70	0.302882	0.775	0.592	5.36225e-66	CD8-ZNF683-Trm
SPRY1	6.88543e-114	0.29229	0.162	0.043	1.87628e-109	CD8-ZNF683-Trm
LINC01871	6.43051e-68	0.287392	0.277	0.132	1.75231e-63	CD8-ZNF683-Trm
JAML	6.68377e-76	0.28518	0.25	0.109	1.82133e-71	CD8-ZNF683-Trm
CAPG	1.6095e-70	0.279605	0.241	0.106	4.38589e-66	CD8-ZNF683-Trm
TNFAIP3	8.9319e-61	0.275884	0.744	0.576	2.43394e-56	CD8-ZNF683-Trm
SAMSN1	6.13737e-50	0.274338	0.572	0.419	1.67243e-45	CD8-ZNF683-Trm
RGCC	4.35535e-38	0.253395	0.57	0.429	1.18683e-33	CD8-ZNF683-Trm
GNLY	0	1.26521	0.846	0.25	0	NK-FGFBP2
TYROBP	0	1.1732	0.806	0.162	0	NK-FGFBP2
FGFBP2	0	1.16943	0.789	0.166	0	NK-FGFBP2
GZMB	0	1.111	0.887	0.303	0	NK-FGFBP2
FCGR3A	0	1.05691	0.68	0.112	0	NK-FGFBP2
SPON2	0	1.01059	0.586	0.096	0	NK-FGFBP2
KLRD1	0	0.955354	0.815	0.259	0	NK-FGFBP2
PRF1	0	0.928711	0.779	0.27	0	NK-FGFBP2
KLRF1	0	0.928401	0.587	0.085	0	NK-FGFBP2
NKG7	0	0.890599	0.983	0.537	0	NK-FGFBP2
CLIC3	0	0.822207	0.595	0.177	0	NK-FGFBP2
GZMH	0	0.738221	0.771	0.334	0	NK-FGFBP2
CTSW	0	0.736281	0.718	0.299	0	NK-FGFBP2
FCER1G	0	0.735838	0.358	0.056	0	NK-FGFBP2
CD247	0	0.69454	0.749	0.376	0	NK-FGFBP2
PLAC8	0	0.680339	0.501	0.139	0	NK-FGFBP2
EFHD2	0	0.676089	0.696	0.31	0	NK-FGFBP2
CCL4	0	0.674918	0.92	0.542	0	NK-FGFBP2
TRDC	0	0.668095	0.5	0.124	0	NK-FGFBP2
CST7	0	0.650859	0.946	0.577	0	NK-FGFBP2
HOPX	0	0.633433	0.576	0.225	0	NK-FGFBP2
CCL3	0	0.629974	0.335	0.093	0	NK-FGFBP2
PLEK	0	0.611867	0.493	0.15	0	NK-FGFBP2
CCL4L2	9.87963e-256	0.582312	0.499	0.244	2.6922e-251	NK-FGFBP2
CMC1	0	0.575432	0.604	0.287	0	NK-FGFBP2
METRNL	0	0.520639	0.533	0.245	0	NK-FGFBP2
ZEB2	0	0.515053	0.489	0.2	0	NK-FGFBP2
C1orf21	0	0.510625	0.407	0.124	0	NK-FGFBP2
ADGRG1	0	0.506968	0.313	0.056	0	NK-FGFBP2
PTGDS	0	0.49223	0.153	0.014	0	NK-FGFBP2
AREG	0	1.07748	0.694	0.214	0	NK-XCL1
TYROBP	0	1.06116	0.852	0.222	0	NK-XCL1
FCER1G	0	1.03392	0.627	0.072	0	NK-XCL1
XCL2	0	0.948621	0.647	0.168	0	NK-XCL1
XCL1	0	0.933063	0.463	0.047	0	NK-XCL1
TRDC	0	0.880563	0.643	0.154	0	NK-XCL1
KLRC1	0	0.811817	0.45	0.068	0	NK-XCL1
GNLY	1.75939e-184	0.776266	0.673	0.317	4.79435e-180	NK-XCL1
KLRD1	3.70259e-287	0.761577	0.779	0.315	1.00895e-282	NK-XCL1
CEBPD	0	0.754896	0.488	0.126	0	NK-XCL1
KLRB1	8.11608e-232	0.714813	0.735	0.312	2.21163e-227	NK-XCL1
CLIC3	1.29563e-164	0.612452	0.525	0.221	3.5306e-160	NK-XCL1
IL2RB	1.52661e-194	0.593153	0.512	0.2	4.16001e-190	NK-XCL1
TMIGD2	0	0.590597	0.324	0.044	0	NK-XCL1
KRT81	0	0.585333	0.255	0.01	0	NK-XCL1
MAFF	8.77815e-227	0.584536	0.398	0.11	2.39205e-222	NK-XCL1
MATK	5.37107e-174	0.563259	0.501	0.194	1.46362e-169	NK-XCL1
CD7	3.15035e-162	0.540742	0.765	0.474	8.58469e-158	NK-XCL1
KLRF1	7.52122e-162	0.533405	0.422	0.143	2.04953e-157	NK-XCL1
CTSW	4.7974e-128	0.526364	0.629	0.345	1.30729e-123	NK-XCL1
CD63	1.64875e-142	0.502465	0.707	0.414	4.49286e-138	NK-XCL1
TXK	3.41199e-200	0.491997	0.325	0.081	9.29767e-196	NK-XCL1
HOPX	1.96828e-116	0.489718	0.54	0.261	5.36355e-112	NK-XCL1
CMC1	2.79722e-104	0.486585	0.574	0.32	7.62243e-100	NK-XCL1
METRNL	2.85535e-100	0.483047	0.524	0.273	7.78084e-96	NK-XCL1
KRT86	0	0.472423	0.217	0.011	0	NK-XCL1
IGFBP2	2.31824e-175	0.456231	0.241	0.052	6.3172e-171	NK-XCL1
NKG7	1.5253e-98	0.452095	0.902	0.585	4.15644e-94	NK-XCL1
TNFRSF18	6.08422e-124	0.431783	0.31	0.101	1.65795e-119	NK-XCL1
IFITM2	2.91931e-100	0.406919	0.73	0.512	7.95513e-96	NK-XCL1
