## Supplementary material for "Single-cell transcriptomic landscape deciphers novel olfactory neuroblastoma subtypes and intratumoral heterogeneity": Table S14

### Sheet: CD8T.granzyme.correlation
Table S14. Spearman correlation coefficients of genes related to granzyme expression in ONB CD8+T cells.
No.	Gene	Correlation coefficient
1	GZMH	0.821385
2	GZMB	0.766629
3	NKG7	0.589084
4	GZMA	0.565102
5	FGFBP2	0.51518
6	GNLY	0.485324
7	CST7	0.384823
8	PRF1	0.369857
9	KLRD1	0.335305
10	SH3BGRL3	0.319488
11	CYBA	0.308776
12	CCL5	0.281977
13	HLA-B	0.268149
14	B2M	0.258022
15	ABHD17A	0.253668
16	C12orf75	0.252866
17	PFN1	0.252316
18	TLE5	0.244419
19	HLA-C	0.225267
20	ARPC2	0.220271
21	S100A4	0.219953
22	IL32	0.213157
23	C1orf21	0.21281
24	CCL4L2	0.204715
25	CD247	0.20065
26	CCL4	0.191576
27	EMP3	0.188737
28	FCRL6	0.183503
29	CTSW	0.1834
30	CD52	0.182499
31	PLAAT4	0.182091
32	CLIC3	0.176536
33	C5orf56	0.17612
34	ARL4C	0.171185
35	LIME1	0.169595
36	DDIT4	0.168194
37	HCST	0.167851
38	TMSB4X	0.167327
39	METRNL	0.165158
40	APOBEC3G	0.163489
41	ITGB2	0.163435
42	TBX21	0.156898
43	MYL12A	0.155014
44	BIN2	0.152097
45	TRDC	0.151604
46	HLA-E	0.151298
47	GZMM	0.151193
48	PSMB9	0.149874
49	MATK	0.148078
50	CORO1A	0.147403
51	PCED1B-AS1	0.146986
52	CD99	0.146619
53	CRIP1	0.146452
54	S1PR4	0.144099
55	TGFB1	0.142497
56	SAMD3	0.141618
57	HOPX	0.139928
58	LCP1	0.139576
59	RNF166	0.139002
60	CHST12	0.137033
61	PAXX	0.133471
62	PRDM1	0.132596
63	ARPC5L	0.132269
64	TXNIP	0.13199
65	CALM1	0.130268
66	HLA-A	0.129958
67	DOK2	0.129682
68	CLEC2B	0.128641
69	TRBC1	0.126332
70	PSMB8	0.125064
71	ARHGDIB	0.122631
72	MBP	0.118115
73	KLRC3	0.117734
74	PTPN4	0.114388
75	TBC1D10C	0.114273
76	TRGC2	0.109889
77	PYHIN1	0.107167
78	CD47	0.106292
79	CD53	0.10586
80	GNG2	0.104954
81	TRG-AS1	0.104686
82	ITGAL	0.103559
83	KLRK1	0.103541
84	SYNE1	0.102109
85	KLRG1	0.101226
86	SH2D2A	0.100485
87	PTP4A2	0.099839
88	LIMD2	0.0944129
89	TRGC1	0.0923455
90	AOAH	0.0915627
91	LSP1	0.0914998
92	RAC2	0.0895679
93	MSN	0.0872969
94	IQGAP2	0.0862759
95	BTN3A2	0.0848195
96	KLF13	0.0836611
97	OASL	0.0824318
98	KLRC2	0.081681
99	SUN2	0.0805366
100	CD3G	0.0798572
101	LINC01871	0.0771482
102	CD37	0.0769509
103	ADGRE5	0.0764218
104	GIMAP4	0.0762945
105	GIMAP7	0.0761239
106	LAT	0.0744481
107	CIB1	0.0734778
108	SYTL3	0.0716316
109	SPN	0.0715581
110	APOBEC3H	0.071504
111	ITGA4	0.0710452
112	GMFG	0.0705463
113	IFITM1	0.0699815
114	TRGV	0.0685318
115	SEPTIN1	0.0674943
116	RASAL3	0.0672112
117	ARHGAP9	0.0670029
118	CCDC88C	0.0664046
119	ZAP70	0.0649341
120	IL2RG	0.064917
121	GIMAP1	0.063304
122	LCK	0.0629122
123	SYNE2	0.0628205
124	PSME1	0.0627121
125	JAK1	0.0620216
126	CYTOR	0.0610577
127	GBP5	0.0603614
128	CD3D	0.0597245
129	CCND3	0.0594036
130	FKBP11	0.0591313
131	RUNX3	0.0587919
132	GPR65	0.0583192
133	IFNG	0.0579229
134	GPSM3	0.0570635
135	EVL	0.0570409
136	ARL6IP5	0.0569151
137	KLRC4	0.0568154
138	SOCS1	0.0559839
139	PTPN22	0.0558974
140	HLA-F	0.0557336
141	ARF6	0.0549497
142	ICAM3	0.0531609
143	LAG3	0.0511713
144	CYTIP	0.0511386
145	LINC02446	0.0509296
146	MGAT4A	0.049039
147	SLA2	0.0485347
148	SKAP1	0.0484688
149	AKNA	0.0483422
150	PPP2R5C	0.0481238
151	SMAD7	0.0462676
152	APBB1IP	0.0454426
153	RAB27A	0.0449567
154	ISG20	0.044596
155	TRAF3IP3	0.044506
156	LINC00623	0.0439078
157	TAP1	0.0438209
158	CEMIP2	0.0437021
159	RORA	0.0436841
160	LDHA	0.0426002
161	ARHGAP30	0.0416765
162	SLA	0.0414969
163	PTPN7	0.0412489
164	GRAP2	0.0404064
165	IRF1	0.0389956
166	APOBEC3C	0.0389715
167	LYAR	0.038655
168	TIGIT	0.0382849
169	PRKACB	0.0382452
170	ANXA2R	0.0374027
171	PTPRC	0.037212
172	SERTAD1	0.0369949
173	TBCD	0.0369325
174	IKZF1	0.0365568
175	AC008875.3	0.0362061
176	BTN3A1	0.0359563
177	ZNF683	0.0351943
178	RNF213	0.0349755
179	OPTN	0.0347139
180	LINC-PINT	0.0345959
181	PITPNC1	0.0344022
182	AC243960.1	0.0325906
183	RNF125	0.0324655
184	SRSF2	0.0321608
185	CD48	0.0320413
186	AKAP13	0.0315164
187	RBM38	0.0294938
188	ARHGEF1	0.0285889
189	GSTK1	0.0279273
190	RHOF	0.0272365
191	SLFN5	0.0269605
192	GYPC	0.0257258
193	DUSP2	0.0254362
194	CASP8	0.0248727
195	NSMCE3	0.0230675
196	EEF1D	0.0219572
197	RASGRP1	0.021446
198	ATP8A1	0.0210029
199	WIPF1	0.0204108
200	UBE2S	0.0202823
201	AAK1	0.0186624
202	TUBA4A	0.0184674
203	CCND2	0.0184595
204	GPR174	0.0183507
205	JMJD6	0.0179073
206	IL10RA	0.0174325
207	SIT1	0.0164554
208	XCL2	0.0154998
209	JUND	0.0150146
210	TMC6	0.0149453
211	SEPTIN9	0.0143034
212	ZBTB38	0.0142471
213	NFATC2	0.0136676
214	KLRB1	0.0136505
215	DOCK8	0.0133176
216	DDX5	0.0123843
217	CMC1	0.0122774
218	CD8A	0.0114254
219	ARAP2	0.00921289
220	EOMES	0.00798688
221	PRKCH	0.00773821
222	PIP4K2A	0.00757959
223	CNOT6L	0.00687239
224	CRYBG1	0.00673434
225	ITM2C	0.0048341
226	PDE4D	0.00474155
227	PSTPIP1	0.00412271
228	ITK	0.00353481
229	CELF2	0.00309953
230	C9orf78	0.00282087
231	TSC22D3	0.00164021
232	ETS1	0.00124207
233	IKZF3	0.000646745
234	CD8B	-0.000519531
235	PIK3R1	-0.00175788
236	SP100	-0.00184273
237	STAT4	-0.00195589
238	SH3KBP1	-0.00220216
239	ID2	-0.00291544
240	TTC39C	-0.00370991
241	MBNL1	-0.00526763
242	CCSER2	-0.00633708
243	CD3E	-0.00665367
244	IL2RB	-0.00751934
245	ZBTB1	-0.0080017
246	TRBC2	-0.00829107
247	RSRP1	-0.00839867
248	CLEC2D	-0.00869134
249	DDX6	-0.00941497
250	THEMIS	-0.00951002
251	CD6	-0.00985444
252	FYN	-0.0112433
253	SLC38A1	-0.0121748
254	SPOCK2	-0.0122239
255	TRIM22	-0.012419
256	RASA2	-0.0133795
257	CDC42SE2	-0.0140468
258	TRAC	-0.0140691
259	PDE3B	-0.0150946
260	ATM	-0.0153359
261	RESF1	-0.0157074
262	CD96	-0.0180871
263	ABRACL	-0.0185739
264	EVI2B	-0.0200013
265	GPR171	-0.0200344
266	HSPA8	-0.02074
267	RBL2	-0.0208584
268	STK4	-0.0215452
269	STK17A	-0.0216297
270	PTGER4	-0.0217166
271	CD2	-0.0234984
272	TRAV	-0.0235409
273	CXCR3	-0.0235592
274	DENND2D	-0.0242445
275	SEMA4D	-0.0266619
276	FNBP1	-0.0270286
277	SYNRG	-0.0272473
278	IDI1	-0.0292696
279	CD7	-0.0301034
280	DTHD1	-0.0313689
281	G3BP2	-0.0316427
282	TENT5C	-0.0324162
283	CBLB	-0.033211
284	TNFSF9	-0.0338386
285	BCL11B	-0.034806
286	OXNAD1	-0.0372667
287	TRBV	-0.0374727
288	PLP2	-0.0377658
289	CD44	-0.0377855
290	LBH	-0.038719
291	EMB	-0.0394359
292	SLC7A5	-0.0401889
293	STK17B	-0.040772
294	LYST	-0.0421392
295	GTF2B	-0.042395
296	PARP8	-0.0429916
297	CREM	-0.0435931
298	GCC2	-0.0440721
299	LDLRAD4	-0.0456324
300	ANKRD12	-0.0486668
301	RHOH	-0.0498318
302	CLK1	-0.0498915
303	DDX24	-0.0504262
304	ACAP1	-0.0515809
305	BRD2	-0.0519109
306	TNFAIP8	-0.0552118
307	MCUB	-0.0568365
308	SRSF7	-0.0594536
309	ZC3HAV1	-0.0610865
310	CDKN1B	-0.061721
311	PIK3IP1	-0.0633001
312	ELF1	-0.0649364
313	RNF19A	-0.0649511
314	PDCD1	-0.0650026
315	ITM2A	-0.0658043
316	RPS19	-0.0685008
317	ZFP36	-0.070687
318	FYB1	-0.0722494
319	TC2N	-0.0748755
320	BTG1	-0.0760446
321	CXCL13	-0.0778589
322	ZFP36L2	-0.0789696
323	DNAJA1	-0.0794549
324	CRTAM	-0.0795401
325	TAGAP	-0.07974
326	SH2D1A	-0.0805257
327	CXCR4	-0.0805846
328	LEPROTL1	-0.0846667
329	EZR	-0.0848097
330	DUSP4	-0.0928688
331	RGS1	-0.0953741
332	CD69	-0.10015
333	JUNB	-0.101072
334	NR4A2	-0.105403
335	PPP1R2	-0.106991
336	TSPYL2	-0.112304
337	PDCD4	-0.112395
338	DNAJB1	-0.112613
339	KLRC1	-0.113468
340	CLDND1	-0.114709
341	RPL23A	-0.117164
342	TNFAIP3	-0.117584
343	YPEL5	-0.118019
344	RGCC	-0.127103
345	RPS27A	-0.13729
346	SARAF	-0.140372
347	ZNF331	-0.141501
348	TRAT1	-0.142041
349	RPL28	-0.154237
350	MALAT1	-0.160065
351	CD27	-0.175268
352	RPS29	-0.207352
353	RPS15A	-0.228926
354	GZMK	-0.244586
355	RPS27	-0.27864
356	IL7R	-0.315942
