## Supplementary material for "Single-cell transcriptomic landscape deciphers novel olfactory neuroblastoma subtypes and intratumoral heterogeneity": Table S15

### Sheet: Sheet1
Table S15. Gene signatures used to calculate T cell scores.
Naiveness	Treg	Cytotoxicity	Exhaustion
CCR7	TIGIT	FGFBP2	CXCL13
PABPC1	CTLA4	GNLY	CTLA4
TCF7	LAYN	TYROBP	PDCD1
SELL	LAIR2	FCGR3A	SNX9
KLF2	CCR8	GZMB	CARS
LEF1	TNFRSF4	KLRD1	TNFRSF9
TSHZ2	IL1R2	NKG7	RDH10
CD55	TNFRSF18	GZMH	TSHZ2
AREG	IL2RA	EFHD2	SNAP47
	FOXP3	PRF1	IL6ST
		C1orf21	GFOD1
		KLF2	TTN
		ZEB2	SIRPG
		CTSW	DUSP4
		CD247	CD7
		ABHD17A	CD27
		PLEK	RGS1
			LYST
			TOX
			IGFLR1
			PMAIP1
			MSI2
			ITGAE
			FKBP5
			RNF19A
			CBLB
			SLA
			LAG3
			TRAF5
			DNPH1
			COTL1
			AHI1
			ZNRF1
			PTMS
			TLK1
			TIGIT
			NAP1L4
			LIMS1
			SMAP2
			ETS1
			CD8A
			TSPYL2
			CD8B
			ARID5B
			TMPO
			PDE3B
			RAB27A
			STAT3
			TNFRSF1B
			TRBC2
			FABP5
			ITGA4
			SRRM2
			BATF
			RBPJ
			CRTAM
			PRDM1
