## Supplementary material for "Single-cell transcriptomic landscape deciphers novel olfactory neuroblastoma subtypes and intratumoral heterogeneity": Table S16

### Sheet: Sheet1
Table S16. Gene list of M1, M2, Angiogenesis & Phagocytosis signatures in ONB macrophages.
M1 signatures	M2 signatures	Angiogenesis signatures	Phagocytosis signatures
IL23	IL4R	CCND2	MRC1
TNF	CCL4	CCNE1	CD163
CXCL9	CCL13	CD44	MERTK
CXCL10	CCL20	CXCR4	C1QB
CXCL11	CCL17	E2F3
CD86	CCL18	EDN1
IL1A	CCL22	EZH2
IL1B	CCL24	FGF18
IL6	LYVE1	FGFR1
CCL5	VEGFA	FYN
IRF5	VEGFB	HEY1
IRF1	VEGFC	ITGAV
CD40	VEGFD	JAG1
IDO1	EGF	JAG2
KYNU	CTSA	MMP9
CCR7	CTSB	NOTCH1
	CTSC	PDGFA
	CTSD	PTK2
	TGFB1	SPP1
	TGFB2	STC1
	TGFB3	TNFAIP6
	MMP14	TYMP
	MMP9	VAV2
	MMP19	VCAN
	CLEC7A	VEGFA
	WNT7B
	FASL
	TNFSF12
	TNFSF8
	CD276
	VTCN1
	MSR1
	FN1
	IRF4
